# Sca1^+^ cells as direct isolate (*ex vivo*) versus *in vitro* cultured exhibit differential proteomic signatures in murine skeletal muscle

**DOI:** 10.1101/2020.12.02.409110

**Authors:** Saketh Kapoor, Pratigya Subba, Sudheer Shenoy P, Bipasha Bose

**Affiliations:** Stem Cells and Regenerative Medicine Centre, Yenepoya Research Centre, Yenepoya (Deemed to be University), Deralakatte, Mangalore, Karnataka, Pincode-575018, India; Center for Systems Biology and Molecular Medicine, Yenepoya Research Centre, Yenepoya (Deemed to be University), Deralakatte, Mangalore, Karnataka, Pincode-575018, India

**Author notes:** **Correspondence**, Bipasha Bose. Sudheer Shenoy P. **Address:** Stem Cells and Regenerative Medicine Centre, Yenepoya Research Centre, Yenepoya University, University Road, Deralakatte, Mangalore, 575 018, Karnataka, India.

**Keywords:** Stem Cell Antigen-1 (Sca-1), regenerative stem cells, stem cells proteomics, mass spectrometry-based proteomics

## Abstract

Stem cell antigen-1 (Sca-1) is a glycosyl-phosphatidylinositol-anchored membrane protein that is expressed in a sub-population of muscle stem and progenitor cell types. Reportedly, Sca-1 regulates the myogenic property of myoblasts and *Sca-1^-/-^* mice exhibited defective muscle regeneration. Although the role of Sca-1 in muscle development and maintenance is well-acknowledged, molecular composition of muscle derived Sca-1^+^ cells is not characterized. Here, we applied a high-resolution mass spectrometry-based workflow to characterize the proteomic landscape of mouse hindlimb skeletal muscle derived Sca-1^+^ cells. Furthermore, we characterized the impact of the cellular microenvironments on the proteomes of Sca-1^+^ cells. The proteome component of freshly isolated (*ex vivo*) Sca-1^+^ cells was compared with that of Sca-1^+^ cells expanded in cell culture (*in vitro*). The analysis revealed significant differences in the protein abundances in the two conditions reflective of their functional variations. The identified proteins were enriched in various biological pathways. Notably, we identified proteins related to myotube differentiation, myotube cell development and myoblast fusion. We also identified a panel of cell surface marker proteins that can be leveraged in future to enrich Sca-1^+^ cells using combinatorial strategies. Comparative analysis implicated the activation of various pathways leading to increased protein synthesis under *in vitro* condition. We report here the most comprehensive proteome map of Sca-1^+^ cells that provides insights into the molecular networks operative in Sca-1^+^ cells. Importantly, through our work we generated the proteomic blueprint of protein abundances significantly altered in Sca-1^+^ cells under *ex vivo* and *in vitro* conditions.
