## Supplemental Table 2 for "Sca1^+^ cells as direct isolate (*ex vivo*) versus *in vitro* cultured exhibit differential proteomic signatures in murine skeletal muscle"

### Sheet: Sheet1
List of transcription factors identified in our dataset	List of kinases identified in our dataset	List of phosphatases identified in our dataset	List of surface protein identified in our dataset
Nfix	Rps6ka5	Ptprm	Mme
Gabpa	Rps6ka3	Ptprc	Cd101
Zfp36l2	Akt2	Ptpra	Icam2
Ssrp1	Akt1	Ptpn23	Itgb4
Arid1a	Pkn2	Ptpn21	Eng
Ybx3	Prkaca	Ptpn9	Vcam1
Tcf3	Prkacb	Ptpn1	Lamp1
Litaf	Cit	Ptpn2	Lamp2
Peg3	Stk38	Ptpn12	Sema7a
Lrrfip2	Cdc42bpa	Ptpn6	Cd109
Foxo1	Cdc42bpb	Dusp3	Itgal
Zfp787	Cdc42bpg	Dusp9	Itgad
Zfp445	Rock2	Dusp12	Anpep
Stat1	Rock1	Dusp15	Pdgfrb
Foxo3	Pdpk1	Ppp6c	F3
Cdc5l	Grk2	Ppp1ca	Ace
Ubtfl1	Trio	Ppp1cb	Cdh5
Nr1i3	Stk17b	Ppp2cb	Mcam
Mta2	Dapk3	Ppp5c	Bsg
Hmgb1	Dclk1	Ppp4c	Cd151
Foxp1	Camk2a	Ilkap	Adam10
Ubtf	Camk2g	Ppm1g	Cd163
Erf	Camk1d	Ppm1a	Alcam
Tfap2d	Stk33	Ptp4a2	Itgb2
Rcor3	Mark2	Tns3	Cd200
Mycn	Mark1	Rngtt	Procr
Hmga1	Mark3	Ppp3ca	Enpp3
Prrx2	Mapkapk2	Ppp3cb	Ly75
Foxk1	Prkd3	Nt5e	Insr
Hic1	Ulk3	Dusp27	Igf2r
Zfp142	Chuk	Dbr1	Lag3
Rara	Ikbkb	Pald1	Prnp
Ncor2	Tbk1	Vps29	Enpep
Maff	Eif2ak2	Mre11a	Dpp4
AU041133	Cdk9		Mrc2
Sox15	Cdk5		Itgb1
Deaf1	Cdk16		Atp1b3
Nfib	Cdk1		Nrp1
Nfkb1	Cdk2		Pecam1
Sub1	Gsk3b		Ptgfrn
Mecp2	Taok1		Bst2
Shox2	Nek1		F11r
Tada2b	Nek7		Jam2
Nr3c1	Map2k1		Cdh2
Tfam	Map2k2		Cd34
Lhx6	Map2k4		Cd36
Stat3	Map2k3		Cd38
Dach1	Pak4		Entpd1
Tfap2c	Map4k4		Cd44
Cux1	Mink1		Ptprc
Tada2a	Pak2		Cd47
Jun	Pak1		Itga1
Tcf4	Map4k5		Itga5
Zfp947	Stk3		Itga6
Tsc22d2	Stk4		Itgav
Mbd3	Oxsr1		Icam1
E2f8	Stk39		Ncam1
Usf2	Map3k4		Itgb3
Ybx1	Stk10		Cd63
Nfxl1	Slk		Ceacam1
Sp7	Egfr		Tfrc
Prdm16	Ptk7		Nt5e
Tfe3	Mylk		Cd80
Mycl	Lrrk2		Cd82
Fos	Ripk1		Plaur
Smarce1	Ripk2		Thy1
Sp1	Map3k20		Lrp1
Aff3	Lrrk1		Slc44a1
Prdm4	Mlkl		Cd93
Zbtb2	Pbk		Cd96
Sp100	Ilk		Slc3a2
Atf7	Araf		Eno1
Smad4	Raf1		Vdac1
Creb1	Pdgfrb		Clic1
Hmgb3	Csk		Ap2m1
Nfx1	Lyn		Ank2
Stat5a	Src		Lamc1
Adnp	Fyn		Anxa2
Myod1	Yes1		Fn1
Zfp512b	Abl2		Lama1
E2f6	Insr		Mfge8
Scx	Ephb4		Grn
Tox4	Ephb3		Ahsg
Carhsp1	Ephb2		Fbln2
Pou6f1	Epha2		Col18a1
Gatad2b	Jak1		Loxl2
Alx4	Ptk2		Ybx1
Ppard	Ripk3		Col6a2
Gtf2i	Csnk1g1		Col6a1
Lrrfip1	Csnk1a1		Hspg2
Aff4	Csnk1d		Lgals3bp
Irf3	Csnk1e		Pxdn
Hmga2	Dyrk1a		Lama2
Nr2f1	Prpf4b		Col12a1
Nfkb2	Gucy2f		Lama5
Zfp622	Npr1		Cp
A430033K04Rik	Cdk6		Lamb2
Gzf1	Cdk11b		Fbn1
Dnajc1	Irak3		A2m
Csde1	Cdk13		Adamtsl4
Tcf12	Cdk12		Tnc
Runx1	Prkar2a		Ltbp1
Hivep3	Prkar1a		Emilin1
Barhl2	Nrbp1		Copb1
Zfp512	Scyl1		Crlf1
E4f1	Srpk1		Angptl2
Cbfb	Coq8a		Vcan
Dnajc2	Adck1		Col1a1
Gm32687	Rab32		F5
Tfcp2	Cct2		Spock2
Arid1b	Riok1		Epdr1
Zfp981	Pik3r4		Nid2
Cebpb	Trmt2a		Timp1
Ttf1			Mug1
Mta1			Psap
Zfp422			Fstl1
Fosl2			Crtap
Smad2			Col2a1
Alx1			Scpep1
Fiz1			Col5a1
Mnx1			Ecm1
Hoxd11			Bgn
Smarcc2			Cma1
Nfia			Lum
Msx1			Wnt5a
Hmgb2			Dcn
Rela			Postn
Smarcc1			Lama4
Yy1			Nid1
Zbtb1			Col3a1
Zfp277			Ctsd
Mef2d			Hnrnpk
Runx2			Bmp1
Mta3			Calu
L3mbtl1			Ctsb
Tsc22d1			Alpl
Csdc2			Folr1
Zfp143			Lpl
Wdhd1			Gpc4
Gli3			Dpep1
Khsrp			Lgr4
Zfp318			S1pr1
Zfp207			Cacna2d1
Plek			Slc6a6
Nme2			Itgb5
Son			Cpd
Cebpz			H2-D1
Zfp511			H2-K1
Ahctf1			Csf1
Myef2			Atp1b1
Zgpat			Atp1b2
Cenpa			Atp6v0a2
Zfp326			Slc2a1
Cnbp			Mpz
Tmf1			Ptprm
Ltf			F2r
Fam170a			Cdh15
Thyn1			Ephb4
Cc2d1a			Ephb2
Bclaf1			Ncstn
Parp12			Plxna1
Phb			Stim1
Akna			Nptn
Znfx1			Egfr
Pura			Epha2
Preb			Sdk1
Zfp608			Ece1
Zfp706			Scarb1
Lyar			Glg1
Purb			Itga7
			Lrrn1
			Tgoln1
			Megf10
			Frem2
			Txndc15
			Ano6
			Atp1a3
			Tlr13
			Igsf3
			Nfasc
			Ptk7
			Enpp4
			Slc4a7
			Tmem87a
			Lnpep
			Ace2
			Cadm4
			Cadm1
			Atp1a1
			Cspg4
			Clec2d
			Steap4
			Slc12a9
			Cadm3
			Cntnap4
			Vasn
			Jam3
			Susd2
			Sorcs2
			Lrp1b
			Slc29a1
			Sppl2a
			Podxl
			Calcrl
			Trpv2
			Clcn5
			Slc12a7
			Tpbg
			Gria4
			Slc20a2
			Fcgrt
			Dgcr2
			Tm9sf4
			Cdon
			Fam171a2
			Abcc1
			Efnb1
			Ephb3
			Itga11
			Sgcd
			Sgcb
			Dag1
			Kirrel
			Tm9sf3
			Bcam
			Adam9
			Pdpn
			Pttg1ip
			Casr
			Abcb1a
			Tmem9b
			Cdh11
			Trem2
			Ckap4
			Clec12a
			Esam
			Acp2
			M6pr
			Islr
			Tmx3
			Tmed4
			Rpn1
			Tmed9
			Tmem9
			Ssr1
			Rpn2
			Lman2
			Nup210
			Atp6ap1
			Sel1l
			Pigt
			Tm9sf1
			Npc1
			Galnt1
			Ncln
			Cntn1
			Gfra1
			Cpm
			Gpc1
			Vnn1
			Cdh13
			Gba
			Sulf1
			Ero1l
			Plod2
			Plod1
			Plod3
			Lrpap1
			Ptgs2
			Hsp90b1
			Ctsa
			Ppib
			Thbs1
			Ctsc
			Fkbp10
			Gns
			Rcn3
			Pcyox1
			Tor1b
			Hyou1
			Fkbp9
			Tpp1
			Tor3a
			Cpa3
			Hexa
			P4ha1
			Sumf1
			Asah1
			Hspa13
			Gusb
			Man2b1
			Edem3
			Pofut2
			Hexb
			P4ha2
			Serpinh1
			Prkcsh
			Aoc3
			Ggt5
			Gxylt1
			Armcx2
			Tubb5
			Cltc
			Nceh1
			Hnrnpu
			Tubb6
			Ergic2
			Tubb2a
			Ndufa2
			Hs2st1
			Tpst2
			Sdhb
			Pde4d
			Igf2bp1
			Gfap
			Hsp90aa1
			Hsp90ab1
			Rpl27a
			Gapdh
			Rpl3
			Rpl18
			Rpl9
			Fabp7
			Eef2
			Snrpd2
			Hspa8
			Hspd1
			Rplp2
			Eprs
			Rpl17
			Rpl4
			Atp5h
			Ncl
			Rpl32
			Rpl35
			Acly
			Rps15a
			Rbm7
			Smc2
			Rpl35a
			Csrp1
			Trim28
			Vdac2
			Trap1
			Rpl21
			Eef1e1
			Phb2
			Dkc1
			Pcbp1
			Rps23
			Atp6v1a
			Xpo4
			U2af1
			Eif2s2
			Pa2g4
			Pde5a
			Acaa2
			Rpl34
			Ttn
			Rps8
			Sipa1l2
			Gart
			Nop56
			Pcna
			Polr1a
			Robo4
			Gaa
			Slc43a3
			Slc1a4
			Entpd2
			Slc28a2
			Slc4a2
			Slc12a2
			Atp13a3
			Tm4sf1
			Impad1
			Lrrc8a
			Tmem106b
			Slc44a2
			Lrrc8c
			Tmem30a
			Slc39a8
			Tspan31
			Naalad2
			Apmap
			Ptdss2
			Slc1a5
			Tspan2
			Slc12a4
			Aqp1
			Cacna1s
			Clptm1l
			Abca9
			Tspan6
			Slc7a1
			Clptm1
			Lmbrd2
			Tspan9
			Scarb2
			Pld3
			Man2a1
			Man1a2
			Stt3a
			Stt3b
			Pbxip1
			Hgsnat
			Pgap1
			Ermp1
			Tor1aip2
			Rhbdf1
			Atp2a3
			Pigs
			Atg9a
			Mogs
			Tmpo
			Mybbp1a
			Dhx36
			Nat10
			Tor1aip1
